# Dimorphic Neural Network Architecture Prioritizes Sexual-related Behaviors in Male C.elegans

**DOI:** 10.1101/2024.12.13.628461

**Authors:** Xuebin Wang, Hanzhang Liu, Wenjing Yang, Jingxuan Yang, Xuehong Sun, Qiuhan Liu, Ying Zhu, Yinghao Sun, Chunxiuzi Liu, Guiyuan Shi, Qiang Liu, Ke Zhang, Zengru Di, Wenxing Yang, He Liu

**Author notes:** Department of Organismic and Evolutionary Biology, Harvard University, Cambridge, USA. Contributing authors. These authors contributed equally to this work (Xuebin Wang, Hanzhang Liu, Wenjing Yang).

## Abstract

Neural network architecture determines its functional output. However, the detailed mechanisms are not well characterized. In this study, we focused on the neural network architectures of male and hermaphrodite C. elegans and the association with sexually dimorphic behaviors. We applied graph theory and computational neuroscience methods to systematically discern the features of these two neural networks. Our findings revealed that a small percentage of sexual-specific neurons exerted dominance throughout the entire male neural network, suggesting male’s prioritized sexual-related behavior outputs. Based on the structural and dynamical characteristics of two complete neural networks, sub-networks containing sex-specific neurons and their immediate neighbors, or sub-networks exclusively comprising sex-shared neurons, we predicted dimorphic behavioral outcomes for males and hermaphrodites. To verify the prediction, we performed behavioral and calcium imaging experiments and dissected a circuit that is specific for the increased spontaneous local search in males for mate-searching. Our research sheds light on the neural circuits that underlie sexually dimorphic behaviors in C. elegans, and provides significant insights into the inter-connected relationship between network architecture and functional outcomes at the whole-brain level.
