## supplementary code and tables for "Dimorphic Neural Network Architecture Prioritizes Sexual-related Behaviors in Male C.elegans": Supplementary table 2.xlsx

### Sheet: Supplementary table 2
male	Function			herm	Function
CP	locomotion; mating	turning behavior (Loer and Kenyon 1993);		AVA	locomotion
AVA	locomotion; mating	scanning speed, tail contact, vulva search(Amrita L. Sherlekar 2013)		ALA	mechanosensation;	1)high-threshold mechanosensor, and is involved in inhibition of egg-laying in response to these stimuli; 2)inducing normal lethargus quiescence
EF	mate-searching; mating	retention by herm(A Barrios · 2008)		VD	locomotion;	Sinusoidal body movement-locomotion
ALA	mechanosensation;	1)high-threshold mechanosensor, and is involved in inhibition of egg-laying in response to these stimuli; 2)inducing normal lethargus quiescence		CAN	development	Normal morphogenesis and larval development require CAN neuron function-early larval arrest (FORRESTER AND GARRIGA 1997; FORRESTER et al. 1998)
RIA	thermotaxis; chemotaxis; locomotion			PVD	mechanosensation;	multidendritic nociceptors responding to harsh touch and cold temperatures (cold hyperalgesia)
VD	locomotion;	Sinusoidal body movement-locomotion		RIA	thermotaxis; chemotaxis; locomotion
CA	mating	?		PVC	locomotion; mechanosensation	forward locomotion, Modulates response to harsh touch to tail
VA	locomotion; mating	reversal		RMD_DV	locomotion	spontaneous foraging movements, head-withdrawal reflex
VB	locomotion; Proprioception; mating			VA	locomotion;	reversal
CAN	development	Normal morphogenesis and larval development require CAN neuron function-early larval arrest (FORRESTER AND GARRIGA 1997; FORRESTER et al. 1998)		SMD	locomotion	local search behavior after removal of food; defines the steep amplitude of omega turns
PVD	mechanosensation;	multidendritic nociceptors responding to harsh touch and cold temperatures (cold hyperalgesia)		DA	locomotion	backward
PHC	thermosensation; mechanosensation; mating	Thermonociception & temperature avoidance response		AVB	locomotion	forward locomotion
RMD_DV	locomotion	spontaneous foraging movements, head-withdrawal reflex		DD	locomotion	Sinusoidal body movement-locomotion
SMD	locomotion	local search behavior after removal of food; defines the steep amplitude of omega turns		VB	locomotion; Proprioception
AVB	locomotion	forward locomotion		AVE	locomotion;	backward movement
DA	locomotion; mating	backward		PVP	development; locomotion; egg-laying	promote roaming locomotion(Nakeirah T.M. Christie 2022)
PCA	mating	facilitate sperm release		AVD	locomotion	backward movement
HOA	mating	hook sensillum		AIB	locomotion; chemotaxis	Regulates lifespan and starvation response
R2B	locomotion; mating; mechanosensation	ray sensory neuron		RIM	locomotion	both promote and suppress reversal behavior(zhaoyu li 2023)
R7B	mating; mechanosensation	Hu Zhang et al. 2018, scientific reports		AIZ	locomotion; chemotaxis; thermotaxis	reversal
male	number	percentage		herm	number	percentage
locomotion	11	0.323529		locomotion	17	0.586207
mating	12	0.352941		mating	0	0
mate-searching	1	0.0294118		mate-searching	0	0
menchanosensation	5	0.147059		menchanosensation	3	0.103448
chemotaxis	1	0.0294118		chemotaxis	3	0.103448
thermotaxis	1	0.0294118		thermotaxis	2	0.0689655
thermonsensation	1	0.0294118		thermonsensation	0	0
development	1	0.0294118		development	2	0.0689655
Proprioception	1	0.0294118		Proprioception	1	0.0344828
egg-laying	0	0		egg-laying	1	0.0344828
sum	34	1		sum	29	1
