## supplementary code and tables for "Dimorphic Neural Network Architecture Prioritizes Sexual-related Behaviors in Male C.elegans": Supplementary table 3.xlsx

### Sheet: Supplementary table 3
male specific egde	number		hermaphrodite specific egde	number
PHB-PHA	98		PHB-AVA	155
PVQ-PHA	70		URY-RMD_DV	145
AIM-AIB	66		PHB-PVC	134
PHA-PVC	57		PHB-VD	113
PHA-VD	35		URY-AVE	66
AVL-PDB	30		URY-SMD	43
PDB-AVL	30		URB-URX	42
OLQ-OLL	29		RMF-AVK	39
AVG-PQR	24		AVF-AVH	38
RMG-RIB	24		PHC-PVC	37
PHB-PDB	23		URY-RIB	37
AVB-AVG	23		FLP-ADE	35
PVC-PHA	21		PHC-DVA	34
DB-AVA	20		SAB-AVA	32
ADA-RIG	19		PHC-DA	31
AVF-PQR	19		PVP-PVC	31
PVP-PDA	19		DA-FLP	29
PDA-PVP	19		AWC-AWC	28
PDB-PHB	19		ASH-AVA	28
PHA-LUA	17		FLP-DA	27
RIG-AVA	17		PVN-AVJ	27
AWB-RIB	15		VD-PVT	26
IL2_LR-RIB	15		PHA-PVP	25
AIY-SIB	15		CEP-URB	25
LUA-AVF	15		AVJ-AVA	24
PHA-AVA	14		PVT-VD	24
VD-PHA	14		BDU-PVN	23
ASI-AFD	13		PVR-IL1	23
PHC-AS	13		DVC-RMF	23
ADA-RIA	13		ADL-AVB	22
PVN-PDB	13		ADL-AVA	22
DVA-AVG	12		SDQ-AVA	22
AVF-AVD	12		SDQ-RMH	22
AVG-DVA	12		AVH-VD	22
RIM-AIZ	12		PVP-PHA	22
PHC-PVN	11		PVN-PVW	22
IL1-RIB	11		AVH-AS	21
AVL-RME_DV	11		AS-AVH	21
PLN-RMG	10		VD-AVH	21
AIY-AIA	10		RMF-RMD	20
AVF-RIM	10		SIA-PLN	20
AVG-PDA	10		PHB-AVD	19
RIG-RIM	10		AVH-ASK	19
RIM-RIF	10		ASK-AVH	18
PVC-SIA	10		BAG-AVE	18
RIV-RIM	10		ADE-RMD	18
PDA-AVG	10		ADA-AVA	18
PDB-DA	10		PVR-PDE	18
ALM-AVB	9		RIG-AIZ	18
PHC-PDA	9		CEP-URY	17
OLQ-AVE	9		URB-OLQ	17
LUA-LUA	9		AVH-AVH	17
AIB-AVK	9		RIM-RIM	17
AVJ-DD	9		ALN-PVR	16
AVE-OLQ	9		AIM-AVF	16
RMD_DV-RIB	9		PVR-ALN	16
VD-AVB	9		PVR-AVJ	16
OLQ-IL2_DV	8		LUA-AVJ	16
OLQ-OLQ	8		AVJ-RIS	16
RIH-SMD	8		AVJ-AVD	16
AIZ-ADL	8		AVD-FLP	16
AVF-OLQ	8		OLQ-URB	15
SMB-OLQ	8		RIR-URX	15
SMB-IL1	8		RIS-AVJ	15
DA-PDB	8		PVR-LUA	15
PDA-AS	8		DVB-DA	15
PDB-PVQ	8		AVJ-PVN	15
DD-AVJ	8		RMD_DV-AVE	15
PQR-PVW	7		SMD-ALN	15
PQR-VB	7		DA-PVR	15
PVQ-AVG	7		URY-SIB	14
AVF-PHA	7		RIF-PVP	14
RIG-PLN	7		PVN-PVT	14
DVC-DA	7		AVG-DVC	14
DA-DVC	7		AVA-AVJ	14
PDB-PVN	7		SAB-VA	14
VA-PLM	7		VA-SAB	14
ASK-AIN	6		ADE-FLP	13
FLP-DVC	6		IL2_LR-ADE	13
IL2_LR-SMB	6		AIN-RIB	13
AIA-AIY	6		ADA-AVD	13
PVQ-PDB	6		RIF-AVJ	13
AVF-DA	6		PVR-PDB	13
AVG-AVL	6		PVP-AVL	13
RMF-SIB	6		AVE-AVD	13
RMD-CEP	6		PDB-PVR	13
SMD-IL1	6		ASH-ADA	12
ASH-PVQ	5		ASH-RMG	12
BAG-RMF	5		URY-OLL	12
PQR-PVT	5		URY-OLQ	12
AVM-RIB	5		URY-IL1	12
OLQ-RMD	5		IL1-AVE	12
OLQ-SMB	5		AIN-ASI	12
AIA-AIN	5		SAA-IL1	12
PVQ-ASH	5		SAA-RIP	12
PVN-AS	5		DVC-AVG	12
AVK-AIB	5		AVE-RMD_DV	12
PVT-PQR	5		AVA-AVB	12
RIA-RMG	5		SMD-PLN	12
RMD-OLQ	5		ASEL-AFD	11
RMH-RIB	5		ADF-URX	11
SIB-RIG	5		ADF-RIR	11
DA-PQR	5		AFD-URB	11
ASI-AIM	4		ASH-AIZ	11
ASG-RIC	4		SDQ-AIB	11
ASEL-ASK	4		URB-AFD	11
AQR-ADE	4		AIY-AIY	11
PQR-DD	4		AIZ-RIC	11
FLP-RIM	4		AVF-PVQ	11
FLP-RIV	4		RIB-AIB	11
DVA-AVF	4		RIB-AVA	11
PHC-PVP	4		AIB-DVC	11
CEP-AIY	4		AVL-PVP	11
AIY-CEP	4		AVL-VD	11
ADA-RIB	4		ASI-ASER	10
AVF-DVA	4		AFD-ASEL	10
AVF-PVW	4		URX-RIP	10
PVN-PHC	4		AVM-PVR	10
RIG-AIN	4		PHC-AVA	10
RIG-SIB	4		URB-SIA	10
AIB-ASG	4		PVQ-ASJ	10
AIB-AIM	4		BDU-ADE	10
AVK-DB	4		RIM-VB	10
PVW-PQR	4		URA-RMD_DV	10
PDB-PDB	4		VB-RIM	10
VB-PLM	4		VB-RMF	10
VD-PDA	4		AWC-RIA	9
ASJ-RMG	3		ASH-ASH	9
AWA-RIB	3		ADL-AWC	9
ADL-AVF	3		URX-AVB	9
URX-IL2_DV	3		ADE-OLL	9
PQR-AVF	3		IL2_LR-URX	9
AVM-RIM	3		OLQ-SIA	9
AVM-SMB	3		URB-SMB	9
FLP-RIG	3		ADA-ADA	9
FLP-SMD	3		PVN-BDU	9
PHC-DD	3		RIG-URX	9
IL1-RIG	3		AVD-AVJ	9
IL1-AIB	3		PVW-AVJ	9
IL1-RIA	3		RIP-BAG	9
AIN-AIY	3		RIP-RIP	9
AIN-RIG	3		ASH-AVE	8
AIM-RIC	3		ADL-URX	8
ADA-RMF	3		URX-URB	8
RIF-AIY	3		URX-RMD	8
RIF-AIB	3		SDQ-RIS	8
RIF-SIB	3		PQR-AVJ	8
PVP-RIF	3		DVA-PVT	8
RIB-IL1	3		ADE-IL2_LR	8
RIB-RMH	3		ADE-CEP	8
RIC-SIA	3		PHC-LUA	8
AVE-RIV	3		URB-ADA	8
RME_DV-RID	3		AIY-AWC	8
RIV-RIS	3		AIY-RIM	8
RIV-AVE	3		AIZ-ASH	8
RIV-RMF	3		PVQ-DVC	8
RMH-RIG	3		AVF-AVJ	8
RMH-AVK	3		PVP-DVB	8
SIA-AVK	3		PVN-LUA	8
PDB-AVH	3		RIB-SIA	8
M4-M5	2		RMG-ASH	8
M5-M4	2		SAA-OLL	8
ASI-OLL	2		AVJ-PVW	8
ASJ-OLQ	2		PVT-DVA	8
ASJ-RIF	2		RIM-AIY	8
ASJ-AVB	2		AVE-AVE	8
ASJ-URA	2		RIP-OLQ	8
AFD-AWA	2		RME_DV-RME_DV	8
AFD-AUA	2		RMD_DV-URA	8
AWC-ASK	2		RIV-RMD	8
ASK-AVF	2		SIA-RIB	8
PLN-PVN	2		VD-AVL	8
AQR-ALM	2		ASJ-ASJ	7
PQR-VA	2		AWB-RIR	7
PLM-VB	2		ADF-ASH	7
FLP-PVR	2		BAG-AVA	7
DVA-DVA	2		URX-ADA	7
DVA-AVH	2		URX-SMB	7
ADE-DVA	2		PLN-PHA	7
PHA-PDB	2		SDQ-RIC	7
PHC-AVB	2		AVM-PVN	7
CEP-AVA	2		FLP-DVA	7
OLL-ASI	2		FLP-DD	7
IL1-CEP	2		ADE-AVD	7
IL1-SMD	2		ADE-AVE	7
RIH-IL1	2		PHA-PLN	7
RIH-RIH	2		PHC-VD	7
ADA-AIN	2		IL2_LR-RME_DV	7
ADA-DVC	2		URY-CEP	7
ADA-AVL	2		URY-AVB	7
AVF-ASK	2		URY-RME_DV	7
AVH-AIA	2		OLL-ADE	7
PVP-RMH	2		AIM-RMG	7
LUA-AS	2		AIZ-SMD	7
PVN-PLN	2		ADA-ASH	7
RIB-IL2_LR	2		BDU-AVJ	7
RIB-AVL	2		BDU-AVA	7
AVK-AVA	2		AIB-AVA	7
AVJ-VB	2		AIB-SIA	7
PVT-RIB	2		RIC-VB	7
PVT-SAA	2		DVC-PVQ	7
PVT-AVE	2		AVJ-LUA	7
PVT-PDA	2		RID-DD	7
AVD-VB	2		AVB-AVD	7
AVL-AVG	2		AVA-SAA	7
AVL-RIB	2		RMD_DV-SIA	7
RIM-PVC	2		SMD-RIM	7
RMF-URY	2		SMD-VB	7
AVB-PQR	2		DA-PHC	7
AVB-AVH	2		DD-VA	7
AVA-PHA	2		ASI-AIY	6
AVA-DD	2		AWA-RIG	6
RMH-PVP	2		ASG-ASER	6
SMB-AIB	2		ASEL-AIA	6
SMB-RIM	2		ADF-BAG	6
SMB-RMH	2		AFD-ASER	6
SIB-AVE	2		AWC-ASG	6
DA-AVG	2		AWC-ASER	6
PDA-PVT	2		ADL-URB	6
PDB-PHA	2		ADL-RIC	6
VA-PVW	2		URX-SIA	6
VB-PQR	2		ALM-RMG	6
VB-PVR	2		ADE-AIN	6
VB-AVJ	2		PHB-VA	6
VB-AVD	2		IL2_LR-URA	6
VD-PVQ	2		IL1-URY	6
VD-AVG	2		AIN-ADE	6
VD-DB	2		RIH-RME_LR	6
M3-M2	1		AIA-AIZ	6
M5-M5	1		RIS-URY	6
ASJ-ASEL	1		ALA-ASJ	6
ASEL-RIB	1		PVQ-ADA	6
AFD-IL2_LR	1		ADA-PVQ	6
ASK-ASI	1		ADA-PVR	6
ASH-RIF	1		RIF-ASH	6
ADL-PVQ	1		BDU-URA	6
ADL-AVH	1		PVP-AS	6
ADL-PVP	1		PVN-PVR	6
BAG-ASER	1		PVN-DD	6
BAG-AFD	1		AVG-PVT	6
URX-ALA	1		AVG-AVA	6
URX-RMF	1		DVB-VD	6
PQR-PHA	1		RIG-RMG	6
PQR-AVB	1		RMG-ADA	6
AVM-RIF	1		RIC-AIZ	6
PLM-PHC	1		AVK-PVT	6
PLM-PVN	1		AVD-DVC	6
PLM-AS	1		PVW-PVN	6
FLP-AQR	1		AVA-PDE	6
DVA-ADE	1		RIP-RME_DV	6
DVA-PDB	1		RME_DV-RIP	6
PDE-DB	1		RMD_DV-CEP	6
PDE-VA	1		SIA-RMD	6
PHA-PQR	1		AS-PVP	6
PHB-PQR	1		VB-SMD	6
PHC-PLM	1		ASJ-ALA	5
PHC-DB	1		AWA-ASER	5
PHC-PDB	1		AWA-RIF	5
IL2_DV-URY	1		AWB-AIA	5
IL2_LR-AFD	1		AFD-AIB	5
CEP-AWC	1		AWC-ASI	5
OLQ-RIA	1		AWC-AFD	5
AIN-AVE	1		ASK-ASER	5
AIM-ASI	1		ASH-AVH	5
RIH-DVA	1		ADL-ALA	5
RIH-ADE	1		ADL-RIP	5
RIH-RIS	1		BAG-BAG	5
RIH-AVE	1		URX-ADF	5
URB-RME_LR	1		URX-AIM	5
RIR-AVL	1		URX-RIR	5
AIY-SIA	1		AQR-URX	5
RIS-SMB	1		ALM-RIC	5
ALA-URX	1		FLP-VA	5
PVQ-PHC	1		PHC-PHA	5
PVQ-AVJ	1		CEP-BDU	5
ADA-SAA	1		URY-AVL	5
RIF-SMB	1		IL1-PVR	5
AVH-AVM	1		AIM-RIF	5
AVH-AUA	1		AIM-AVH	5
AVH-RIC	1		AIM-SMB	5
PVP-ADL	1		URB-RMH	5
PVP-SMB	1		AIA-ASJ	5
PVP-VB	1		AIA-ASEL	5
LUA-DB	1		AIA-ADA	5
PVN-PLM	1		AIZ-RIG	5
AVG-DVB	1		RIS-OLL	5
DVB-PVN	1		PVQ-AWA	5
DVB-AVG	1		ADA-RIV	5
RIB-RME_LR	1		RIF-ALM	5
RMG-PLN	1		PVR-SDQ	5
RMG-RMG	1		PVR-PVN	5
RMG-RIC	1		AVF-VB	5
RMG-RIV	1		AVH-DA	5
RIC-RIA	1		PVN-AVE	5
AVK-RIS	1		RIB-URY	5
AVK-DVC	1		RIG-DVA	5
AVK-AVD	1		RIG-VD	5
AVK-VA	1		RMG-AIM	5
DVC-SMD	1		RIC-RIC	5
AVJ-AVL	1		SAA-AIB	5
AVJ-SMB	1		AVK-RIV	5
AVD-RID	1		PVT-PVN	5
AVL-RIR	1		PVT-RME_DV	5
AVL-PVN	1		AVD-ADA	5
AVL-RIA	1		AVD-LUA	5
RIA-OLQ	1		PVW-PVT	5
RIA-AVE	1		AVE-RMG	5
RIM-RIG	1		AVE-RMD	5
RIM-AVD	1		RID-RID	5
AVE-RIA	1		AVA-PHC	5
RMF-URX	1		PVC-PHC	5
RID-RMG	1		RMD_DV-SIB	5
AVA-AVF	1		RMD-OLL	5
AVA-AVK	1		RMD-AVE	5
AVA-RMH	1		RMD-SIB	5
RME_LR-RIB	1		SMD-VD	5
RMD_DV-RIP	1		DA-AVH	5
RIV-FLP	1		DA-DVB	5
RMH-SMB	1		VB-ADA	5
SIB-AIB	1		VD-DVB	5
SIB-RMF	1		VD-RIG	5
SIA-AIY	1		VD-SMD	5
SIA-RIV	1		I1-RIP	4
DA-AVF	1		ASG-ASI	4
DA-AVB	1		AWB-ASH	4
DB-AVK	1		AWB-RIC	4
AS-AVD	1		AWB-AVB	4
AS-PVC	1		ADF-AWC	4
AS-PDA	1		AFD-AWB	4
PDB-DVA	1		AFD-ASH	4
PDB-PHC	1		ASK-ADL	4
PDB-LUA	1		ASH-AFD	4
PDB-PVW	1		ASH-RIR	4
DD-PVQ	1		ASH-RIM	4
DD-AVA	1		ASH-RIP	4
DD-VB	1		BAG-AIN	4
VA-PDE	1		URX-OLQ	4
VA-AVF	1		URX-AVJ	4
VB-PVP	1		AQR-RIG	4
			PQR-PVC	4
			ALM-SDQ	4
			ALM-RMD_DV	4
			AVM-ADE	4
			AVM-SIB	4
			PLM-VD	4
			FLP-AVJ	4
			ADE-IL1	4
			ADE-SIB	4
			PHA-AVD	4
			IL2_LR-AVE	4
			URY-RIA	4
			OLQ-ADA	4
			IL1-OLL	4
			AIN-URX	4
			AIN-RID	4
			RIH-URY	4
			URB-RIC	4
			URB-SIB	4
			AUA-AIZ	4
			AIZ-ASG	4
			AIZ-ASEL	4
			AIZ-AWC	4
			RIS-AIB	4
			PVQ-RIF	4
			ADA-URX	4
			ADA-OLQ	4
			ADA-AVE	4
			ADA-SMD	4
			BDU-AVH	4
			PVR-AVM	4
			AVH-DVC	4
			LUA-PVT	4
			AVG-AVD	4
			DVB-AS	4
			RIB-AVD	4
			RMG-PVP	4
			RMG-AVA	4
			AIB-AFD	4
			AIB-ASK	4
			AIB-ASH	4
			AIB-RIS	4
			RIC-AWB	4
			RIC-URB	4
			SAA-RIV	4
			AVK-ADE	4
			AVK-RMF	4
			DVC-AVH	4
			AVJ-AVE	4
			PVT-LUA	4
			PVT-AVG	4
			PVT-PVC	4
			AVL-PVW	4
			AVL-AVE	4
			AVL-DA	4
			PVW-AVL	4
			RIA-AQR	4
			RIA-RIM	4
			RIA-AVA	4
			RIM-AVJ	4
			RID-DA	4
			RID-DB	4
			AVB-AVE	4
			PVC-PVT	4
			RIP-I1	4
			RIP-OLL	4
			URA-RIH	4
			URA-PVT	4
			RMD_DV-RIA	4
			RMH-RME_LR	4
			RMH-SMD	4
			SMD-AIB	4
			SIA-ALN	4
			DA-AVL	4
			DB-PVR	4
			DB-RID	4
			AS-DVB	4
			VB-SAB	4
			VD-PLM	4
			VD-AVF	4
			VD-DVC	4
			ASI-AWA	3
			ASI-RIA	3
			AWB-AWB	3
			ASEL-ASG	3
			ASER-ASG	3
			ASER-ASEL	3
			ADF-AIB	3
			ADF-SMD	3
			AFD-AWC	3
			AFD-AIN	3
			AWC-RIV	3
			ASH-PVC	3
			ASH-VD	3
			ADL-AWB	3
			ADL-OLQ	3
			ADL-PVC	3
			ADL-VD	3
			BAG-AQR	3
			BAG-RID	3
			URX-ADL	3
			URX-URX	3
			URX-RIF	3
			ALN-ADE	3
			SDQ-AVD	3
			SDQ-RMF	3
			SDQ-SIB	3
			AQR-AVJ	3
			PQR-LUA	3
			PQR-VD	3
			ALM-AVE	3
			ALM-SMB	3
			AVM-AVH	3
			PVM-PVC	3
			DVA-URY	3
			ADE-ALN	3
			ADE-URB	3
			ADE-RIA	3
			ADE-RMH	3
			ADE-SMB	3
			CEP-ADL	3
			CEP-RIS	3
			CEP-RIA	3
			CEP-SIB	3
			URY-URX	3
			OLL-URY	3
			OLQ-URY	3
			IL1-ADE	3
			AIN-ASER	3
			AIN-AIN	3
			AIN-SAA	3
			AIN-RMD_DV	3
			AIM-AVK	3
			AIM-AVD	3
			RIR-PVP	3
			AIY-AIB	3
			AUA-AIY	3
			AIZ-URY	3
			ALA-RMD	3
			PVQ-ASER	3
			RIF-URX	3
			RIF-AVG	3
			BDU-PVR	3
			BDU-PVC	3
			BDU-VD	3
			PVR-BDU	3
			PVR-URA	3
			AVH-DB	3
			PVP-RMG	3
			PVP-AVJ	3
			PVN-VA	3
			AVG-RIF	3
			AVG-AVE	3
			RIB-RME_DV	3
			RIG-AQR	3
			AIB-VB	3
			AVK-AIM	3
			AVK-BDU	3
			PVT-DVB	3
			PVT-DD	3
			PVW-AVD	3
			PVW-PVW	3
			PVW-AVA	3
			RIA-ADF	3
			RIA-RIR	3
			RIM-AVK	3
			AVE-RIS	3
			AVE-ALA	3
			AVE-PVC	3
			RMF-SAA	3
			RMF-DVC	3
			RMF-PVT	3
			RID-VD	3
			AVB-AQR	3
			AVB-PVP	3
			AVB-AVJ	3
			AVA-PVP	3
			AVA-RIA	3
			PVC-PHB	3
			PVC-SMB	3
			RIP-RIH	3
			URA-URY	3
			RMD-ADE	3
			RMD-RIS	3
			RMH-AIB	3
			RMH-RIC	3
			RMH-RMH	3
			SAB-VB	3
			SMD-ASG	3
			SMB-AVH	3
			SIB-PVC	3
			SIB-RMD_DV	3
			SIA-RMD_DV	3
			DB-AVH	3
			AS-AVE	3
			AS-RID	3
			DD-PVT	3
			VB-SMB	3
			VD-PHB	3
			ASI-ASEL	2
			ASI-ASH	2
			ASI-CEP	2
			ASI-SAA	2
			AWA-AWA	2
			AWA-ASG	2
			AWA-ASH	2
			AWA-RIR	2
			AWA-ADA	2
			ASG-AWC	2
			ASG-ASK	2
			ASG-SMD	2
			AWB-AWA	2
			AWB-ASG	2
			AWB-ASER	2
			AWB-AVH	2
			AWB-RIG	2
			ASEL-ASER	2
			ASEL-RIA	2
			ASER-AWC	2
			ASER-ASH	2
			ADF-URY	2
			ADF-AIY	2
			AWC-ADF	2
			AWC-IL2_LR	2
			ASK-AWA	2
			ASK-CEP	2
			ASK-ALA	2
			ASH-URX	2
			ADL-AWA	2
			ADL-ADA	2
			ADL-RIF	2
			ADL-SIB	2
			BAG-CEP	2
			BAG-OLQ	2
			BAG-AUA	2
			BAG-AIZ	2
			BAG-RIV	2
			URX-AWB	2
			URX-BAG	2
			URX-RMD_DV	2
			PLN-PHC	2
			PLN-VA	2
			PQR-PHB	2
			PQR-AS	2
			ALM-RIF	2
			AVM-RID	2
			AVM-DA	2
			PVM-AVM	2
			FLP-ADA	2
			DVA-SDQ	2
			DVA-SIA	2
			PVD-DA	2
			ADE-URX	2
			ADE-ADA	2
			ADE-AVH	2
			ADE-AVJ	2
			ADE-RME_LR	2
			ADE-SIA	2
			ADE-VB	2
			PHA-PVR	2
			PHA-PVT	2
			PHC-PLN	2
			IL2_DV-IL2_DV	2
			IL2_DV-AUA	2
			IL2_DV-AVB	2
			CEP-ASG	2
			CEP-AFD	2
			CEP-ALM	2
			CEP-AIN	2
			CEP-RIF	2
			URY-RIH	2
			URY-ADA	2
			URY-AVD	2
			URY-RMD	2
			OLL-RIS	2
			AIN-ASEL	2
			AIN-AWC	2
			AIM-ADF	2
			AIM-ALA	2
			AIM-BDU	2
			AIM-AVJ	2
			AIM-SIB	2
			URB-ADL	2
			URB-AVB	2
			RIR-ASH	2
			RIR-AQR	2
			RIR-RMG	2
			AIY-ASG	2
			AIY-ASEL	2
			AIA-RIR	2
			AIA-RMG	2
			AUA-DVA	2
			AUA-AUA	2
			AUA-AVD	2
			AUA-RMD_DV	2
			AIZ-ASER	2
			ALA-RIA	2
			PVQ-ADE	2
			PVQ-RMG	2
			PVQ-PVT	2
			PVQ-AVL	2
			PVQ-DA	2
			ADA-ADL	2
			ADA-AIA	2
			RIF-AWB	2
			RIF-CEP	2
			RIF-PVC	2
			RIF-RIP	2
			RIF-DD	2
			RIF-VD	2
			BDU-SDQ	2
			BDU-ADA	2
			BDU-RIF	2
			PVR-PHA	2
			PVR-CEP	2
			PVR-PVW	2
			AVF-AIM	2
			AVF-RMG	2
			AVH-AVA	2
			PVP-ADF	2
			PVP-ASH	2
			PVP-RIA	2
			LUA-PHB	2
			LUA-PDB	2
			PVN-URX	2
			PVN-ALM	2
			PVN-CEP	2
			PVN-URB	2
			DVB-PHC	2
			DVB-PDA	2
			RIB-RIH	2
			RIB-AIZ	2
			RIB-SMB	2
			RIG-ADL	2
			RIG-RIH	2
			RIG-RME_LR	2
			RMG-ADE	2
			RMG-RIF	2
			RMG-AVF	2
			RMG-RIG	2
			RMG-AIB	2
			RMG-AVD	2
			RMG-RID	2
			AIB-PVP	2
			AIB-RIC	2
			AIB-RIA	2
			RIC-ADL	2
			SAA-SAA	2
			AVK-AVM	2
			AVK-RMG	2
			AVK-AVB	2
			AVK-SIB	2
			AVK-AS	2
			DVC-RIV	2
			AVJ-FLP	2
			AVJ-RIF	2
			AVJ-RID	2
			AVJ-PDB	2
			PVT-RIH	2
			PVT-PVW	2
			PVT-AVA	2
			AVD-ADL	2
			AVD-AVH	2
			AVL-RIM	2
			PVW-PVR	2
			RIA-BAG	2
			RIA-URX	2
			RIA-AIN	2
			RIM-SIA	2
			AVE-SMD	2
			AVE-VD	2
			RMF-RMH	2
			RID-AS	2
			RID-PDB	2
			AVB-SDQ	2
			AVB-PVC	2
			AVA-ASH	2
			AVA-PVT	2
			AVA-PVW	2
			AVA-RMD	2
			PVC-ASH	2
			PVC-ADL	2
			PVC-AQR	2
			PVC-PQR	2
			PVC-FLP	2
			PVC-RIS	2
			RIP-IL1	2
			RIP-AVB	2
			RIP-URA	2
			RME_LR-RIG	2
			RME_DV-RIH	2
			RMD_DV-ALM	2
			RMD_DV-AUA	2
			RMD_DV-AVA	2
			RMD-AVK	2
			RMD-AVA	2
			RIV-RMH	2
			SMD-ASJ	2
			SMD-ADF	2
			SMD-AIZ	2
			SMB-ADL	2
			SMB-AIM	2
			SMB-RIH	2
			SMB-PVR	2
			SMB-RIB	2
			SIB-SDQ	2
			SIB-ADE	2
			SIB-AIM	2
			SIB-AVD	2
			SIB-RMD	2
			SIA-DVA	2
			SIA-AIB	2
			SIA-RIM	2
			DA-PVD	2
			DB-PDB	2
			AS-PVD	2
			AS-AVF	2
			AS-AVK	2
			PDB-AVJ	2
			PDB-RID	2
			DD-RIF	2
			VA-PLN	2
			VA-LUA	2
			VB-AIB	2
			VB-PVW	2
			VD-PQR	2
			VD-PVC	2
			VD-DA	2
			M1-RIP	1
			ASI-ADF	1
			ASI-ADL	1
			ASI-AIN	1
			ASI-AIZ	1
			ASI-RIB	1
			ASI-RMF	1
			ASJ-IL2_LR	1
			ASJ-CEP	1
			ASJ-AIA	1
			ASJ-SMD	1
			ASG-AWB	1
			ASG-ADF	1
			ASG-ADL	1
			ASG-AIY	1
			AWB-ASEL	1
			AWB-AWC	1
			AWB-URY	1
			AWB-OLQ	1
			AWB-AIM	1
			AWB-RIF	1
			AWB-AIB	1
			ASEL-AWB	1
			ASEL-ADF	1
			ASEL-IL2_LR	1
			ASEL-OLL	1
			ASEL-RIR	1
			ASEL-AIZ	1
			ASER-AWA	1
			ASER-AWB	1
			ASER-ASK	1
			ASER-PVQ	1
			ADF-ADF	1
			ADF-ADL	1
			ADF-URB	1
			ADF-AVH	1
			ADF-PVP	1
			ADF-RIV	1
			AFD-AVE	1
			AFD-RMD_DV	1
			AWC-ASH	1
			AWC-AUA	1
			AWC-AIZ	1
			AWC-AVA	1
			AWC-SMD	1
			ASK-ASJ	1
			ASK-ASG	1
			ASH-AWA	1
			ASH-AWB	1
			ASH-PVP	1
			ADL-ASEL	1
			ADL-OLL	1
			ADL-RIR	1
			ADL-RIG	1
			ADL-RIA	1
			BAG-ADF	1
			BAG-URX	1
			BAG-RIP	1
			BAG-URA	1
			BAG-SMD	1
			URX-ASI	1
			URX-ASH	1
			URX-ALM	1
			URX-AIZ	1
			URX-AVD	1
			URX-RID	1
			ALN-RIA	1
			ALN-RMD_DV	1
			ALN-RMH	1
			PLN-PLM	1
			PLN-PHB	1
			SDQ-ADL	1
			SDQ-AVE	1
			SDQ-RIP	1
			AQR-RIR	1
			PQR-AVH	1
			ALM-ALM	1
			ALM-AIM	1
			ALM-URB	1
			ALM-SMD	1
			ALM-SIA	1
			AVM-AVK	1
			AVM-VA	1
			AVM-VB	1
			PVM-ADE	1
			PLM-PLN	1
			FLP-SIA	1
			FLP-AS	1
			FLP-VB	1
			DVA-URX	1
			DVA-DVC	1
			DVA-SMD	1
			DVA-AS	1
			PVD-DB	1
			PVD-AS	1
			ADE-ASI	1
			ADE-ALM	1
			ADE-PVM	1
			ADE-RIF	1
			ADE-BDU	1
			ADE-SAA	1
			ADE-AVL	1
			ADE-RMD_DV	1
			ADE-SMD	1
			PHB-PLN	1
			PHB-PVP	1
			PHB-PVN	1
			PHB-AVJ	1
			PHB-PVT	1
			PHB-DA	1
			PHB-AS	1
			PHC-PHB	1
			PHC-AVJ	1
			IL2_DV-ADL	1
			IL2_DV-BAG	1
			IL2_DV-IL2_LR	1
			IL2_DV-RIB	1
			IL2_DV-DVC	1
			IL2_DV-AVA	1
			IL2_DV-RMH	1
			IL2_DV-SIA	1
			IL2_LR-ASJ	1
			CEP-AIM	1
			CEP-RMD	1
			URY-AWC	1
			URY-AIZ	1
			URY-RIS	1
			URY-AVJ	1
			URY-URA	1
			URY-SMB	1
			OLL-RME_DV	1
			OLQ-AVD	1
			OLQ-AVA	1
			OLQ-RME_DV	1
			IL1-URX	1
			IL1-RMG	1
			IL1-AVL	1
			AIN-RMF	1
			AIM-ALM	1
			AIM-OLQ	1
			AIM-AIM	1
			AIM-PVQ	1
			AIM-PVN	1
			AIM-AVA	1
			AIM-RMD	1
			URB-ADF	1
			URB-ADE	1
			URB-URY	1
			URB-URB	1
			URB-PVR	1
			URB-AVD	1
			RIR-AWB	1
			RIR-AFD	1
			RIR-AIM	1
			RIR-ADA	1
			AIY-ASI	1
			AIY-BAG	1
			AIY-AIN	1
			AIY-RIH	1
			AIY-AVK	1
			AIY-RIV	1
			AIA-AWB	1
			AIA-PVQ	1
			AUA-AWC	1
			AUA-AIB	1
			AIZ-AFD	1
			AIZ-SIA	1
			AIZ-VB	1
			ALA-ASK	1
			ALA-AVD	1
			PVQ-PVW	1
			ADA-PVP	1
			ADA-URA	1
			RIF-ADL	1
			RIF-AIZ	1
			RIF-RMG	1
			RIF-AVD	1
			RIF-RIA	1
			BDU-CEP	1
			BDU-AVB	1
			PVR-ADA	1
			PVR-PVR	1
			PVR-AVK	1
			AVF-ASH	1
			AVF-PDE	1
			AVF-AIA	1
			AVF-DVB	1
			AVF-RMD_DV	1
			AVF-SMB	1
			AVH-AQR	1
			AVH-RIF	1
			AVH-BDU	1
			AVH-LUA	1
			AVH-RIG	1
			AVH-RIM	1
			PVP-URX	1
			PVP-PHB	1
			PVP-RIR	1
			PVP-ADA	1
			PVP-PVW	1
			PVP-RIM	1
			PVP-PDB	1
			PVP-VA	1
			LUA-AVH	1
			PVN-DVC	1
			PVN-DB	1
			AVG-PHC	1
			AVG-AS	1
			AVG-DD	1
			AVG-VA	1
			RIB-OLL	1
			RIG-ADF	1
			RIG-AFD	1
			RIG-AVD	1
			RMG-RIR	1
			AIB-AWC	1
			AIB-ADL	1
			AIB-SDQ	1
			AIB-AQR	1
			AIB-AIY	1
			AIB-AUA	1
			AIB-RIF	1
			RIC-URX	1
			RIC-OLQ	1
			RIC-RMG	1
			SAA-ASI	1
			SAA-ALN	1
			SAA-PLN	1
			SAA-SDQ	1
			SAA-DVA	1
			SAA-RIG	1
			SAA-RMG	1
			SAA-AVB	1
			SAA-RME_DV	1
			SAA-SIB	1
			SAA-VB	1
			AVK-AIY	1
			AVK-RMH	1
			DVC-DVA	1
			DVC-PVN	1
			DVC-AVB	1
			DVC-URA	1
			DVC-DD	1
			AVJ-ASH	1
			AVJ-ADE	1
			AVJ-PHB	1
			AVJ-PHC	1
			AVJ-AIN	1
			AVJ-AVF	1
			AVJ-PVP	1
			AVJ-PVT	1
			PVT-PHB	1
			PVT-RIS	1
			PVT-PVQ	1
			PVT-AVJ	1
			PVT-AVD	1
			PVT-URA	1
			AVD-ALA	1
			AVD-RIF	1
			AVD-PVT	1
			AVD-PVW	1
			AVD-SIB	1
			AVD-SIA	1
			PVW-PVQ	1
			PVW-PVP	1
			RIM-RIC	1
			AVE-AFD	1
			AVE-ASH	1
			AVE-BAG	1
			AVE-URX	1
			AVE-ALM	1
			AVE-CEP	1
			AVE-OLL	1
			AVE-AIZ	1
			AVE-RIF	1
			AVE-PVP	1
			AVE-PVT	1
			AVE-AVL	1
			RMF-BAG	1
			RMF-RIH	1
			RMF-RIS	1
			RMF-RIB	1
			RMF-SMD	1
			RID-FLP	1
			AVB-AIB	1
			AVB-AVL	1
			AVA-PHB	1
			AVA-RMD_DV	1
			AVA-SIB	1
			PVC-AVH	1
			PVC-PVP	1
			PVC-AVL	1
			PVC-DD	1
			RIP-URB	1
			URA-IL2_LR	1
			URA-ADA	1
			URA-RIB	1
			URA-DVC	1
			URA-AVE	1
			RME_LR-ADE	1
			RME_LR-OLL	1
			RME_LR-RIP	1
			RME_LR-RMD	1
			RME_DV-IL2_DV	1
			RME_DV-PVT	1
			RMD_DV-AFD	1
			RMD_DV-ADE	1
			RMD_DV-IL2_DV	1
			RMD_DV-URY	1
			RMD_DV-RMG	1
			RMD-RMF	1
			RMD-RIV	1
			RIV-SMB	1
			RIV-SIB	1
			RMH-URX	1
			RMH-OLQ	1
			RMH-SAA	1
			RMH-RID	1
			RMH-AVA	1
			SAB-RIG	1
			SAB-DA	1
			SAB-DD	1
			SMD-IL2_LR	1
			SMD-URY	1
			SMD-PVR	1
			SMD-RMH	1
			SMB-ADF	1
			SMB-ALM	1
			SMB-URB	1
			SMB-AIZ	1
			SMB-AVF	1
			SMB-PVP	1
			SMB-AVB	1
			SMB-AVA	1
			SIB-ALN	1
			SIB-PVP	1
			SIB-RID	1
			SIB-RIV	1
			SIA-ALM	1
			SIA-FLP	1
			SIA-ADE	1
			SIA-IL2_LR	1
			SIA-CEP	1
			SIA-IL1	1
			SIA-AVF	1
			SIA-AVH	1
			SIA-AVD	1
			SIA-AVA	1
			DA-PVQ	1
			DA-AVE	1
			DA-RID	1
			DA-SAB	1
			PDA-PHA	1
			PDA-PVN	1
			DB-FLP	1
			DB-PVD	1
			AS-FLP	1
			AS-DVA	1
			AS-AVG	1
			PDB-PVP	1
			DD-FLP	1
			DD-AVG	1
			DD-PVC	1
			DD-SAB	1
			VA-PVP	1
			VA-PVN	1
			VA-AVE	1
			VB-AVF	1
			VB-PVN	1
			VB-AVG	1
			VB-PVT	1
			VB-AVE	1
			VD-RIF	1
			VD-PVR	1
			VD-LUA	1
			VD-AVE	1
