## supplementary code and tables for "Dimorphic Neural Network Architecture Prioritizes Sexual-related Behaviors in Male C.elegans": Supplementary table 4.xlsx

### Sheet: Supplementary table 4
Shared pair	I1-MC	Shared pair	I1-MC
	I2-NSM		I2-NSM
	I4-M3		I4-M3
	I5-M4		I5-M4
	M1-I3		M1-I3
	M2-MC		M2-MC
	M3-I1		M3-I1
	M4-I6		M4-I6
	M5-I5		M5-I5
	MC-M2		MC-M2
	MI-M1		MI-M1
	NSM-M3		NSM-M3
	ASG-AIA		ASG-AIA
	AWB-ADF		AWB-ADF
	ASER-AIY		ASER-AIY
	AFD-AIY		AFD-AIY
	AWC-AIY		AWC-AIY
	ASK-AIA		ASK-AIA
	BAG-RIR		BAG-RIR
	URX-AUA		URX-AUA
	ALM-AVM		ALM-AVM
	AVM-ALM		AVM-ALM
	PVM-PDE		PVM-PDE
	ADE-RIG		ADE-RIG
	PDE-PVM		PDE-PVM
	PHA-PHB		PHA-PHB
	IL2_DV-RME_LR		IL2_DV-RME_LR
	AIM-ASG		AIM-ASG
	RIR-BAG		RIR-BAG
	AIY-AIZ		AIY-AIZ
	AUA-AIN		AUA-AIN
	ALA-CAN		ALA-CAN
	BDU-PLM		BDU-PLM
	PVP-AQR		PVP-AQR
	DVB-AVL		DVB-AVL
	RIB-BAG		RIB-BAG
	AIB-RIM		AIB-RIM
	DVC-DVB		DVC-DVB
	AVL-DVB		AVL-DVB
	PVW-LUA		PVW-LUA
	RIA-RMD_DV		RIA-RMD_DV
	AVE-SAB		AVE-SAB
	AVA-VA		AVA-VA
	RIV-SDQ		RIV-SDQ
	RMH-RMG		RMH-RMG
	SMB-SDQ		SMB-SDQ
	DB-VD		DB-VD
	AS-VD		AS-VD
	VB-DD		VB-DD
	CAN-ALA		CAN-ALA
Male specific pair	I3-MC	Hermaphrodite specific pair	I3-M1
	I6-NSM		I6-M4
	ASI-ASG		ASI-AWC
	ASJ-ASK		ASJ-PVQ
	AWA-AIZ		AWA-AFD
	ASEL-AWC		ASEL-AIY
	ADF-AUA		ADF-AIZ
	ASH-AIA		ASH-ADL
	ADL-ASH		ADL-ASER
	ALN-SAA		ALN-PVR
	PLN-SAA		PLN-PHA
	SDQ-FLP		SDQ-RMH
	AQR-ADE		AQR-PVP
	PQR-PVW		PQR-AVD
	PLM-BDU		PLM-PDE
	FLP-RIS		FLP-ADE
	DVA-RIR		DVA-PVR
	PVD-ALA		PVD-CAN
	PHB-PHA		PHB-PVC
	PHC-PCB		PHC-DVA
	IL2_LR-URB		IL2_LR-RIH
	CEP-URA		CEP-RIC
	URY-RIG		URY-RMD_DV
	OLL-RIG		OLL-CEP
	OLQ-IL2_LR		OLQ-RIH
	IL1-RIP		IL1-URA
	AIN-AFD		AIN-ASI
	RIH-OLQ		RIH-IL2_DV
	URB-IL2_LR		URB-URX
	AIA-AWA		AIA-AWC
	AIZ-SMB		AIZ-AIB
	RIS-RIM		RIS-CEP
	PVQ-PHA		PVQ-ASK
	ADA-RIG		ADA-AVJ
	RIF-MCM		RIF-AVB
	PVR-PLM		PVR-PDB
	AVF-R1B		AVF-AVH
	AVH-PHA		AVH-AVF
	LUA-PVW		LUA-PLM
	PVN-PHD		PVN-PVW
	AVG-PQR		AVG-PHA
	RIG-OLL		RIG-RMH
	RMG-RMH		RMG-RMD
	RIC-ASH		RIC-ADA
	SAA-RMF		SAA-RIM
	AVK-PVP		AVK-AQR
	AVJ-AVH		AVJ-RIS
	PVT-SPV		PVT-DVC
	AVD-AVM		AVD-FLP
	RIM-ADA		RIM-RMD
	RMF-URY		RMF-AVK
	RID-ALA		RID-PDB
	AVB-RID		AVB-DB
	PVC-DB		PVC-RID
	RIP-ADF		RIP-I1
	URA-RIP		URA-RME_LR
	RME_LR-IL1		RME_LR-RME_DV
	RME_DV-RID		RME_DV-RME_LR
	RMD_DV-RMD		RMD_DV-URA
	RMD-IL2_LR		RMD-RIA
	SAB-SAA		SAB-VA
	SMD-SIB		SMD-SIA
	SIB-SMD		SIB-SIA
	SIA-SDQ		SIA-PLN
	DA-VD		DA-FLP
	PDA-PVP		PDA-PDB
	PDB-AVL		PDB-PDA
	DD-PVZ		DD-AVL
	VA-VB		VA-DD
	VD-PVP		VD-PVT
	CEM_DV-URY		HSN-VC
	MCM-RIF		VC-PVT
	R1A-R3A
	R1B-R6B
	R2A-R4A
	R2B-R4B
	R3A-R1A
	R3B-DX
	R4A-R5A
	R4B-R8B
	R5A-PDC
	R5B-R1B
	R6A-R7A
	R6B-R9B
	R7A-PGA
	R7B-PDC
	R8A-PHC
	R8B-PHD
	R9A-PHC
	R9B-LUA
	PHD-PVN
	HOA-PHC
	HOB-PCA
	PCA-R8A
	PCB-PCC
	PCC-SPC
	SPC-DVF
	SPD-SPV
	SPV-SPD
	PVV-CA
	PVX-PQR
	PVY-DVF
	PVZ-HOA
	DVE-PCC
	DVF-SPC
	DX-PCA
	EF-R2A
	PDC-R5A
	PGA-R9B
	CA-PCC
	CP-R6A
